# Surveillance of zoonotic pathogens in small mammals across a gradient of forest anthropization in Eastern France

**DOI:** 10.1101/2025.06.23.661073

**Authors:** Marie Bouilloud, Maxime Galan, Anaïs Bordes, Caroline Tatard, Philippe Gauthier, Julien Pradel, Guillaume Castel, Hussein Alburkat, Lara Dutra, Tarja Sironen, Clémence Galon, Sara Moutailler, Zorée Djelouadji, Benjamin Roche, Nathalie Charbonnel

## Abstract

The emergence of infectious diseases associated with land-use changes is well-documented. However, zoonotic risks originating from European forests, whether from rural development or urban greening, remain underexplored. To assess and mitigate zoonotic hazards in these ecosystems, we analyzed 1,549 individuals from 18 small mammal species sampled along a forest anthropization gradient using both targeted and broad-spectrum serological and molecular methods. We detected nine bacteria and several Apicomplexa that are potentially pathogenic to humans. Zoonotic pathogen richness and community composition varied significantly across host species, sites and sampling periods. Richness was lower in forested urban parks, possibly due to the absence of vectors or intermediate hosts within cities. It was higher in urban adapter species, even within a given forested habitat, emphasizing the important role of specific life-history traits. Pathogen community structure was similarly shaped by forest anthropization and host ecology, with marked differences between urban and rural forested environments and between urban adapter and dweller species within forested urban parks. The (sero-)prevalence of key pathogens (e.g., *Bartonella, Orthopoxvirus, Neoehrlichia mikurensis*, Sarcocystidae) showed spatial, temporal, and host-specific variation. Site-level differences often exceeded those between general habitat types, highlighting the importance of local ecological context. Nevertheless, some patterns reflected the influence of forest anthropization and species urban adaptation strategies for certain zoonotic agents. Forest anthropization had a positive impact on *Bartonella* prevalence, for urban adapter species within parks, emphasizing a potential dilution effect of these pathogens. Besides, higher levels of Orthopoxvirus seroprevalence were associated with adapter species, in protected forests where they might be more abundant. Altogether, these findings underscore the need for integrated and multi-pathogen wildlife monitoring to anticipate and mitigate disease risks at the human– environment–animal interface.
