## Supplementary Tables for "Surveillance of zoonotic pathogens in small mammals across a gradient of forest anthropization in Eastern France"

### Sheet: Supplementary Tables
Supplementary Tables
Supplementary Table 1 : Richness of pathogen taxa per individual according to species and sites (Model 1)
Supplementary Table 2 : Richness of pathogen taxa per individual according to species categories and habitat types (Model 2)
Supplementary Table 3 : PERMANOVA showing differences in community composition (Jaccard distance) according to sites and species (Model 1)
Supplementary Table 4 : PERMANOVA showing differences in community composition (Jaccard distance) according to habitat types and species categories (Model 2)
Supplementary Table 5 : GLM analysis of pathogen prevalence according to sites and species (Model 1), and habitat types and species categories (Model 2)
Metadata
Explanatory Variables and Coded Modalities
Species and species categories
Description: Small mammal species studied. Certain species correspond to species categories based on their distribution along the anthropization gradient.
Modalities:
Afla : Apodemus flavicollis = adapter
Asyl : Apodemus sylvaticus = adapter
Cgla: Clethrionomys (Myodes) glareolus = adapter
Cleu : Crocidura leucodon = avoider
Crus: Crocidura russula = dweller
Ggli : Glis glis = avoider
Marv : Microtus arvalis = dweller
Mmus = Mus musculus = dweller
Rnor: Rattus norvegicus = dweller
Sites and Habitat types
Description: Geographic sites where samples were collected. Two sites per habitat were sampled: urban parks, protected forests, and managed forests.
Modalities:
FRFGLA: Site - Esserval-Tartre, La Glacière (Jura) = Protecte forest
FRFGRI: Site - Arvière, La Griffe au Diable (Ain) = Protected forest
FRFCOR : Site– Cormaranche-en-Bugey (Ain) = Managed forest
FRFMIG: Site - Mignovillard (Jura) = Managed forest
FRPDLL: Site - Marcy l'Étoile, Domaine Lacroix-Laval (Rhône) = Urban park
FRPLTO: Site – Lyon, Parc de la Tête d'Or (Rhône) = Urban park
Age Class
Description: Age class of the sampled individuals.
Modalities:
Juvenile: Juvenile
Adult: Adult
Sex
Description: Sex of the sampled individuals.
Modalities:
F: Female
M: Male
Periods
Description: Study periods.
Modalities:
s2020: spring 2020
f2020: fall 2020
s2021: spring 2021
f2021: fall 2021
s2022: spring 2022
Pathogens (more information on Table 1)
Lept= Leptospira spp.
Bart= Bartonella spp.
MycoZ= Mycoplasma spp (zoonotic)
Sarc1 = Sarcocystidae group 1
Sarc2 = Sarcocystidae group 1
Chla = Chlamydia spp.
Poxv = Orthopoxvirus
Hanv = Othohantavirus
Neoe= Neoehrlichia spp.
Orie= Orientia spp.
Fran = Francisella tularensis

### Sheet: Table S1
Supplementary Table 1 : Richness of pathogen taxa per individual according to species and sites (Model 1)
Metric	Value
Model	Poisson GLM (log)
Number of individuals (N)	1260
Response variables	Richness
Explanatory variables	Species, Sites, Age Class, Periods, Sex
AIC	2968.6
Residual degrees of freedom	1243
Zero-inflation test (DHARMa)	p < 2.2e-16 → zero underestimation
Outlier test (DHARMa, bootstrap)	p = 0.06 → no significant outliers
Model comparison	Lowest AICc among 24 candidates, capturing the most explanatory variables , bestmodel: 2967.96 (best model, weight = 0.66) , R² =0,36
Poisson regression modeling with zero inflation and overdispersion (glmmTMB).								Analysis of Deviance Table (Types II Wald chisquare tests)
Variables Explicatives	Modalities	Estimate	Std. Error	z value	Pr(>|z|)				Chisq	Df	Pr(>Chisq)
	(Intercept)	-0.739120	0.142639	-5.182	2.20e-07	***		Species	159.6031	8	< 2.2e-16	***
Species (ref: Afla)	Asyl	-0.004638	0.100608	-0.046	0.963233			Sites	44.7860	5	1.604e-08	***
	Cgla	0.655765	0.073938	8.869	< 2e-16	***		Age Class	26.5959	1	2.508e-07	***
	Cleu	-1.876868	1.005213	-1.867	0.061883	.		Sex	0.7539	1	0.3852
	Crus	-0.595635	0.278627	-2.138	0.032537	*		Periods	33.5252	4	9.324e-07	***
	Ggli	0.634857	0.248600	2.554	0.010657	*
	Marv	0.063248	0.305903	0.207	0.836197
	Mmus	-1.988558	0.343452	-5.790	7.04e-09	***
	Rnor	-0.237611	0.187754	-1.266	0.205675
Sites (ref: FRFGLA)	FRFGLA	0.329029	0.098690	3.334	0.000856	***
	FRFGRI	-0.531499	0.125568	-4.233	2.31e-05	***
	FRFMIG	0.135819	0.078531	1.729	0.083720	.
	FRPDLL	0.048245	0.088584	0.545	0.586009
	FRPLTO	0.055536	0.129695	0.428	0.668504
Age Class (ref: Juvenile)	Adult	0.315337	0.061146	5.157	2.51e-07	***
Sex (ref: F)	M	0.048101	0.055398	0.868	0.385248
Periods (ref: s2020)	f2020	0.149993	0.130282	1.151	0.249611
	s2021	0.348683	0.121129	2.879	0.003994	**
	f2021	0.551683	0.119678	4.610	4.03e-06	***
	s2022	0.349890	0.141234	2.477	0.013235	*
Best model choice (Mumin- dredge)
Variables Explicatives	df	logLik	AICc	Delta	Weight
Sites, Species, Periods, Age Class	19	-1464.67	2967.96	0.00	0.66
Sites, Species, Periods, Age Class, Sex	20	-1464.29	2969.27	1.31	0.34
Sites, Species, Periods	18	-1478.10	2992.74	24.79	0.00
Best model results (Mumin- dredge)
Explanatory variables	Modalities	Estimate	Std. Error	z value	Pr(>|z|)
	(Intercept)	-0.7178095	0.1404835	-5.110	3.23e-07	***
Age Class (ref: Juvenile)	Adult	0.3122392	0.0610725	5.113	3.18e-07	***
Sites (ref: FRFGLA)	FRFGLA	0.3263648	0.0986476	3.308	0.000938	***
	FRFGRI	-0.5297694	0.1255490	-4.220	2.45e-05	***
	FRFMIG	0.1365516	0.0785216	1.739	0.082029	.
	FRPDLL	0.0450104	0.0884931	0.509	0.611010
	FRPLTO	0.0610406	0.1295168	0.471	0.637430
Species (ref: Afla)	Asyl	-0.0004116	0.1004684	-0.004	0.996731
	Cgla	0.6617045	0.0736233	8.988	< 2e-16	***
	Cleu	-1.8641544	1.0051306	-1.855	0.063648	.
	Crus	-0.5946988	0.2787244	-2.134	0.032872	*
	Ggli	0.6553612	0.2475199	2.648	0.008104	**
	Marv	0.0623924	0.3058532	0.204	0.838358
	Mmus	-1.9911713	0.3434368	-5.798	6.72e-09	***
	Rnor	-0.2384728	0.1877758	-1.270	0.204089
Periods (ref: s2020)	f2020	0.1503605	0.1302821	1.154	0.248453
	s2021	0.3531243	0.1210119	2.918	0.003522	**
	f2021	0.5574697	0.1195113	4.665	3.09e-06	***
	s2022	0.3458371	0.1411384	2.450	0.014272	*
Post-hoc Tukey's Honest Significant Difference (HSD) test to assess pairwise differences between species categories.
	Estimate	Std. Error	z value	Pr(>|z|)
Asyl - Afla == 0	-0.0004116	0.1004684	-0.004	1.00000
Cgla - Afla == 0	0.6617045	0.0736233	8.988	< 0.001	***
Cleu - Afla == 0	-1.8641544	1.0051306	-1.855	0.56615
Crus - Afla == 0	-0.5946988	0.2787244	-2.134	0.37158
Ggli - Afla == 0	0.6553612	0.2475199	2.648	0.12442
Marv - Afla == 0	0.0623924	0.3058532	0.204	1.00000
Mmus - Afla == 0	-1.9911713	0.3434368	-5.798	< 0.001	***
Rnor - Afla == 0	-0.2384728	0.1877758	-1.270	0.91333
Cgla - Asyl == 0	0.6621161	0.0868110	7.627	< 0.001	***
Cleu - Asyl == 0	-1.8637428	1.0063344	-1.852	0.56859
Crus - Asyl == 0	-0.5942872	0.2653390	-2.240	0.30540
Ggli - Asyl == 0	0.6557728	0.2514724	2.608	0.13742
Marv - Asyl == 0	0.0628040	0.2889131	0.217	1.00000
Mmus - Asyl == 0	-1.9907597	0.3285883	-6.059	< 0.001	***
Rnor - Asyl == 0	-0.2380612	0.1587755	-1.499	0.80551
Cleu - Cgla == 0	-2.5258589	1.0040008	-2.516	0.17018
Crus - Cgla == 0	-1.2564033	0.2739031	-4.587	< 0.001	***
Ggli - Cgla == 0	-0.0063433	0.2429827	-0.026	1.00000
Marv - Cgla == 0	-0.5993120	0.3002855	-1.996	0.46480
Mmus - Cgla == 0	-2.6528758	0.3398885	-7.805	< 0.001	***
Rnor - Cgla == 0	-0.9001773	0.1811746	-4.969	< 0.001	***
Crus - Cleu == 0	1.2694556	1.0360228	1.225	0.92827
Ggli - Cleu == 0	2.5195156	1.0253186	2.457	0.19487
Marv - Cleu == 0	1.9265468	1.0473689	1.839	0.57675
Mmus - Cleu == 0	-0.1270169	1.0583404	-0.120	1.00000
Rnor - Cleu == 0	1.6256816	1.0185670	1.596	0.74660
Ggli - Crus == 0	1.2500600	0.3519616	3.552	0.00792	**
Marv - Crus == 0	0.6570912	0.3785768	1.736	0.65168
Mmus - Crus == 0	-1.3964725	0.4080003	-3.423	0.01256	*
Rnor - Crus == 0	0.3562260	0.2890386	1.232	0.92600
Marv - Ggli == 0	-0.5929688	0.3826644	-1.550	0.77597
Mmus - Ggli == 0	-2.6465325	0.4126268	-6.414	< 0.001	***
Rnor - Ggli == 0	-0.8938340	0.2948679	-3.031	0.04366	*
Mmus - Marv == 0	-2.0535638	0.4202072	-4.887	< 0.001	***
Rnor - Marv == 0	-0.3008652	0.3057055	-0.984	0.98019
Rnor - Mmus == 0	1.7526985	0.3421816	5.122	< 0.001	***
Post-hoc Tukey's Honest Significant Difference (HSD) test to assess pairwise differences between Sites.
	Estimate	Std. Error	z value	Pr(>|z|)
FRFGLA - FRFCOR == 0	0.32636	0.09865	3.308	0.01111	*
FRFGRI - FRFCOR == 0	-0.52977	0.12555	-4.220	< 0.001	***
FRFMIG - FRFCOR == 0	0.13655	0.07852	1.739	0.49027
FRPDLL - FRFCOR == 0	0.04501	0.08849	0.509	0.99553
FRPLTO - FRFCOR == 0	0.06104	0.12952	0.471	0.99688
FRFGRI - FRFGLA == 0	-0.85613	0.13315	-6.430	< 0.001	***
FRFMIG - FRFGLA == 0	-0.18981	0.09674	-1.962	0.34975
FRPDLL - FRFGLA == 0	-0.28135	0.10309	-2.729	0.06492	.
FRPLTO - FRFGLA == 0	-0.26532	0.14616	-1.815	0.44050
FRFMIG - FRFGRI == 0	0.66632	0.12430	5.361	< 0.001	***
FRPDLL - FRFGRI == 0	0.57478	0.12856	4.471	< 0.001	***
FRPLTO - FRFGRI == 0	0.59081	0.16505	3.580	0.00441	**
FRPDLL - FRFMIG == 0	-0.09154	0.08724	-1.049	0.89503
FRPLTO - FRFMIG == 0	-0.07551	0.12901	-0.585	0.99141
FRPLTO - FRPDLL == 0	0.01603	0.12704	0.126	1.00000
Post-hoc Tukey's Honest Significant Difference (HSD) test to assess pairwise differences between periods.
	Estimate	Std. Error	z value	Pr(>|z|)
f2020 - s2020 == 0	0.150361	0.130282	1.154	0.7681
s2021 - s2020 == 0	0.353124	0.121012	2.918	0.0270	*
f2021 - s2020 == 0	0.557470	0.119511	4.665	<0.001	***
s2022 - s2020 == 0	0.345837	0.141138	2.450	0.0964	.
s2021 - f2020 == 0	0.202764	0.091342	2.220	0.1638
f2021 - f2020 == 0	0.407109	0.090222	4.512	<0.001	***
s2022 - f2020 == 0	0.195477	0.119245	1.639	0.4586
f2021 - s2021 == 0	0.204345	0.067150	3.043	0.0185	*
s2022 - s2021 == 0	-0.007287	0.109319	-0.067	1.0000
s2022 - f2021 == 0	-0.211633	0.108368	-1.953	0.2777

### Sheet: Table S2
Supplementary Table 2 : Richness of pathogen taxa per individual according to species categories and habitat types (Model 2)
Metric	Value
Model	Poisson GLM (log)
Number of individuals (N)	1260
Response variables	Richness
Explanatory variables	Species Typess, Habitat, Age, Periods, Sex
AIC	3178.1
Residual degrees of freedom	1257
Zero-inflation test (DHARMa)	p < 2.2e-16 → significant zero inflation
Outlier test (DHARMa, bootstrap)	p = 0.16 → no significant outliers
Model comparison	Lowest AICc among 24 candidates, capturing the most explanatory variables , bestmodel: 3178.22 (best model, weight = 0.43), R²=0,17
Poisson regression modeling with zero inflation and overdispersion (glmmTMB).								Analysis of Deviance Table (Types II Wald chisquare tests)
Explanatory variables	Modalities	Estimate	Std. Error	z value	Pr(>|z|)				Chisq	Df	Pr(>Chisq)
	(Intercept)	-0.22556	0.11862	-1.902	0.05723	.		Species categories	55.6974	2	8.044e-13	***
Species Types (ref: adapter)	SpecTypesavoider	-0.11300	0.23469	-0.481	0.63018			Habitat types	7.2510	2	0.02664	*
	SpecTypesdweller	-0.85405	0.11450	-7.459	8.73e-14	***		Age Class	28.0029	1	1.211e-07	***
Habitat (ref: Managed forest)	Protected Forests	-0.02825	0.07712	-0.366	0.71409			Sex	1.9607	1	0.16144
	Urban Parks	-0.17597	0.06648	-2.647	0.00812	**		Periods	36.2968	4	2.514e-07	***
Age Class (ref: Juvenile)	Adult	0.31705	0.05991	5.292	1.21e-07	***
Sex (ref: F)	M	0.07673	0.05480	1.400	0.16144
Periodss (ref: s2020)	f2020	0.01982	0.12490	0.159	0.87394
	s2021	0.18494	0.11570	1.598	0.10996
	f2021	0.44366	0.11351	3.908	9.29e-05	***
	s2022	0.33496	0.13790	2.429	0.01514	*
Best model choice (Mumin- dredge)
Variables Explicatives	df	logLik	AICc	delta	weight
Age Class + Habitat + Periods + Species categories	10	-1579.02	3178.22	0.00	0.43
Age Class + Habitat + Periods + Sex + Species categories	11	-1578.04	3178.29	0.07	0.41
Age Class + Periods + Species categories	8	-1582.65	3181.41	3.20	0.09
Habitat + Periods + Species categories	9	-1592.96	3204.06	25.84	0.00
Post-hoc Tukey's Honest Significant Difference (HSD) test to assess pairwise differences between species categories.
	Estimate	Std. Error	z value	Pr(>|z|)
avoider - adapter == 0	-0.09024	0.23419	-0.385	0.91660
dweller - adapter == 0	-0.85649	0.11453	-7.479	< 0.001	***
dweller - avoider == 0	-0.76625	0.25734	-2.978	0.00742	**
Post-hoc Tukey's Honest Significant Difference (HSD) test to assess pairwise differences between habitat types.
	Estimate	Std. Error	z value	Pr(>|z|)
Protected Forests - Managed Forests == 0	-0.02939	0.07712	-0.381	0.9224
Urban Parks - Managed Forests == 0	-0.17441	0.06648	-2.624	0.0233	*
Urban Parks - Protected Forests == 0	-0.14502	0.08439	-1.718	0.1963
Poisson regression modeling with zero inflation and overdispersion (glmmTMB) in urban parks dataset
		Estimate	Std. Error	z value	Pr(>|z|)
	(Intercept)	-0.22109	0.20348	-1.087	0.27725
Species categories (ref: adapter)	dweller	-0.84819	0.11658	-7.275	3.45e-13	***
Age Class (ref: Juvenile)	Adult	0.31686	0.11118	2.850	0.00437	**
Sex (ref: F)	M	0.13258	0.09549	1.388	0.16500
Periods (ref: s2020)	f2020	-0.22642	0.19902	-1.138	0.25526
	s2021	-0.07825	0.18495	-0.423	0.67224
	f2021	0.26547	0.18365	1.446	0.14831
	s2022	0.06131	0.20173	0.304	0.76120
Poisson regression modeling with zero inflation and overdispersion (glmmTMB) in Rural forests = managed & protected forests
		Estimate	Std. Error	z value	Pr(>|z|)
	(Intercept)	-0.45627	0.27736	-1.645	0.099955	.
Species Types (ref: avoider)	adapter	0.12583	0.24210	0.520	0.603246
Age Class (ref: Juvenile)	adult	0.31380	0.07180	4.370	1.24e-05	***
Sex (ref: F)	M	0.04564	0.06724	0.679	0.497272
Periods (ref: s2020)	f2020	0.16367	0.16078	1.018	0.308679
	s2021	0.32231	0.14513	2.221	0.026364	*
	f2021	0.54157	0.14276	3.793	0.000149	***
	s2022	0.54000	0.19071	2.831	0.004633	**

### Sheet: Table S3
Supplementary Table 3 : PERMANOVA results showing differences in community composition (Jaccard distance) according to sites and species (Model 1)
PERMANOVA of biological and environmental factors on pathogen composition (Jaccard) - Adonis2							PERMANOVA of beta dispersion of biological and environmental factors on pathogen composition (Jaccard) - Betadisper
	Df	SumOfSqs	R2	F	Pr(>F)		Sites
Species	8	47.668	0.17428	26.9007	0.001	***		Df	Sum Sq	Mean Sq	F value	Pr(>F)
Sites	5	18.889	0.06906	17.0554	0.001	***	Sites	5	1.5196	0.30393	10.054	2.268e-09	***
Periods	4	12.071	0.04413	13.6243	0.001	***	Residuals	870	26.3001	0.03023
Sex	1	0.226	0.00082	1.0185	0.366		---
AgeClass	1	0.990	0.00362	4.4690	0.002	**		Df	Sum Sq	Mean Sq	F value	Pr(>F)
Species:Sites	10	6.275	0.02294	2.8331	0.001	***	Species	8	10.478	1.30972	40.864	< 2.2e-16	***
Residual	846	187.390	0.68513
Total	875	273.509	1.00000
Post Hoc
Post Hoc - Adonis							Post Hoc - TukeyHSD -Betadisper
By sites
	Df	SumOfSqs	F	Pr(>F)				diff	lwr	upr	p adj
FRFCOR vs. FRFGLA	1	3.3051	1.7830	0.001	***		FRFGRI-FRFGLA	-0.015195150	-0.096780632	0.066390332	0.9948783
FRFCOR vs. FRFGRI	1	4.9735	3.3327	0.001	***		FRFMIG-FRFGLA	0.045976725	-0.019714644	0.111668094	0.3436741
FRFCOR vs. FRFMIG	1	9.6877	6.0104	0.001	***		FRFCOR-FRFGLA	0.002392247	-0.063539311	0.068323805	0.9999983
FRFCOR vs. FRPDLL	1	2.9715	1.4658	0.006	**		FRPDLL-FRFGLA	-0.027685020	-0.096676992	0.041306951	0.8618814
FRFCOR vs. FRPLTO	1	8.7504	5.6856	0.001	***		FRPLTO-FRFGLA	-0.076081492	-0.142529408	-0.009633575	0.0141849
FRFGLA vs. FRFGRI	1	2.9402	3.1203	0.001	***		FRFMIG-FRFGRI	0.061171875	-0.008158873	0.130502623	0.1193732
FRFGLA vs. FRFMIG	1	3.9168	3.9772	0.001	***		FRFCOR-FRFGRI	0.017587397	-0.051970974	0.087145768	0.9792516
FRFGLA vs. FRPDLL	1	2.5587	1.8544	0.003	**		FRPDLL-FRFGRI	-0.012489871	-0.084955647	0.059975906	0.9964457
FRFGLA vs. FRPLTO	1	6.7841	7.5639	0.001	***		FRPLTO-FRFGRI	-0.060886342	-0.130934341	0.009161658	0.1303643
FRFGRI vs. FRFMIG	1	3.3174	3.8359	0.001	***		FRFCOR-FRFMIG	-0.043584478	-0.093559792	0.006390836	0.1278595
FRFGRI vs. FRPDLL	1	2.3894	1.9220	0.002	**		FRPDLL-FRFMIG	-0.073661745	-0.127610368	-0.019713123	0.0014480
FRFGRI vs. FRPLTO	1	3.0347	4.7180	0.001	***		FRPLTO-FRFMIG	-0.122058216	-0.172712805	-0.071403628	0.0000000
FRFMIG vs. FRPDLL	1	5.9043	4.3614	0.001	***		FRPDLL-FRFCOR	-0.030077267	-0.084318103	0.024163568	0.6095620
FRFMIG vs. FRPLTO	1	7.5145	6.2521	0.001	***		FRPLTO-FRFCOR	-0.078473739	-0.129439430	-0.027508047	0.0001782
FRPDLL vs. FRPLTO	1	4.7727	3.9494	0.001	***		FRPLTO-FRPDLL	-0.048396471	-0.103263798	0.006470855	0.1195807
By species
	Df	SumOfSqs	F	Pr(>F)				diff	lwr	upr	p adj
Afla vs. Asyl	1	2.7747	1.6603	0.001	***		Asyl-Afla	-0.088778667	-0.143783617	-0.03377372	0.0000222
Afla vs. Cgla	1	18.6046	8.5231	0.001	***		Cgla-Afla	0.133951690	0.083318265	0.18458511	0.0000000
Afla vs. Cleu	1	1.5658	1.5378	0.012	*		Cleu-Afla	-0.425338209	-0.983583976	0.13290756	0.3023200
Afla vs. Crus	1	1.4108	1.3276	0.048	*		Crus-Afla	0.108705809	-0.057244390	0.27465601	0.5177896
Afla vs. Ggli	1	1.2038	1.1152	0.159			Ggli-Afla	0.007464642	-0.146969398	0.16189868	1.0000000
Afla vs. Marv	1	1.6189	1.6055	0.010	**		Marv-Afla	-0.354332292	-0.514184608	-0.19447998	0.0000000
Afla vs. Mmus	1	2.3535	2.2475	0.003	**		Mmus-Afla	0.194384790	0.013539822	0.37522976	0.0243117
Afla vs. Rnor	1	15.5535	14.4783	0.001	***		Rnor-Afla	0.147436649	0.054702923	0.24017037	0.0000323
Asyl vs. Cgla	1	23.2111	9.7636	0.001	***		Cgla-Asyl	0.222730358	0.176204117	0.26925660	0.0000000
Asyl vs. Cleu	1	1.4790	1.7823	0.019	*		Cleu-Asyl	-0.336559542	-0.894447778	0.22132869	0.6306281
Asyl vs. Crus	1	1.6509	1.9082	0.008	**		Crus-Asyl	0.197484476	0.032740991	0.36222796	0.0063735
Asyl vs. Ggli	1	1.1410	1.2700	0.060	.		Ggli-Asyl	0.096243309	-0.056893297	0.24937992	0.5758879
Asyl vs. Marv	1	0.9878	1.2069	0.095	.		Marv-Asyl	-0.265553624	-0.424152837	-0.10695441	0.0000085
Asyl vs. Mmus	1	2.4815	2.9086	0.001	***		Mmus-Asyl	0.283163457	0.103425176	0.46290174	0.0000403
Asyl vs. Rnor	1	18.5208	21.0435	0.001	***		Rnor-Asyl	0.236215316	0.145658753	0.32677188	0.0000000
Cgla vs. Cleu	1	2.2863	1.1786	0.002	**		Cleu-Cgla	-0.559289899	-1.116764099	-0.00181570	0.0485262
Cgla vs. Crus	1	3.1831	1.6229	0.003	**		Crus-Cgla	-0.025245882	-0.188581778	0.13809001	0.9999263
Cgla vs. Ggli	1	3.7431	1.9112	0.001	***		Ggli-Cgla	-0.126487048	-0.278108351	0.02513425	0.1904385
Cgla vs. Marv	1	4.9482	2.5250	0.001	***		Marv-Cgla	-0.488283982	-0.645420577	-0.33114739	0.0000000
Cgla vs. Mmus	1	2.8300	1.4428	0.006	**		Mmus-Cgla	0.060433100	-0.118015910	0.23888211	0.9803717
Cgla vs. Rnor	1	13.5018	6.8759	0.001	***		Rnor-Cgla	0.013484959	-0.074484868	0.10145479	0.9999309
Cleu vs. Crus	1	0.6401	1.7541	0.089	.		Crus-Cleu	0.534044018	-0.045398135	1.11348617	0.0985319
Cleu vs. Ggli	1	0.7990	2.5414	0.065	.		Ggli-Cleu	0.432802851	-0.143446758	1.00905246	0.3218580
Cleu vs. Marv	1	0.9121	47.4286	0.056	.		Marv-Cleu	0.071005917	-0.506719366	0.64873120	0.9999874
Cleu vs. Mmus	1	0.4636	1.0699	0.467			Mmus-Cleu	0.619722999	0.035840612	1.20360539	0.0278244
Cleu vs. Rnor	1	0.7805	1.6189	0.046	*		Rnor-Cleu	0.572774858	0.009913167	1.13563655	0.0424635
Crus vs. Ggli	1	0.5037	1.4282	0.184			Ggli-Crus	-0.101241167	-0.320249715	0.11776738	0.8830946
Crus vs. Marv	1	1.2405	7.6134	0.002	**		Marv-Crus	-0.463038100	-0.685900467	-0.24017573	0.0000000
Crus vs. Mmus	1	0.8102	1.9141	0.090	.		Mmus-Crus	0.085678981	-0.152690005	0.32404797	0.9715806
Crus vs. Rnor	1	3.1453	6.5940	0.001	***		Rnor-Crus	0.038730840	-0.142140426	0.21960211	0.9991573
Ggli vs. Marv	1	0.6528	3.1058	0.009	**		Marv-Ggli	-0.361796934	-0.576221836	-0.14737203	0.0000069
Ggli vs. Mmus	1	0.8801	2.2305	0.056	.		Mmus-Ggli	0.186920148	-0.043579696	0.41741999	0.2228788
Ggli vs. Rnor	1	4.4363	9.6148	0.001	***		Rnor-Ggli	0.139972007	-0.030394713	0.31033873	0.2076055
Marv vs. Mmus	1	1.6844	8.5634	0.001	***		Mmus-Marv	0.548717082	0.314552464	0.78288170	0.0000000
Marv vs. Rnor	1	6.6147	16.0618	0.001	***		Rnor-Marv	0.501768941	0.326475730	0.67706215	0.0000000
Mmus vs. Rnor	1	1.7595	3.5216	0.002	**		Rnor-Mmus	-0.046948141	-0.241575603	0.14767932	0.9980123

### Sheet: Table S4
Supplementary Table 4 : PERMANOVA showing differences in community composition (Jaccard distance) according to habitat types and species categories (Model 2)
PERMANOVA of biological and environmental factors on pathogen composition (Jaccard) - Adonis2							PERMANOVA of beta dispersion of biological and environmental factors on pathogen composition (Jaccard) - Betadisper
	Df	SumOfSqs	R2	F	Pr(>F)			Df	Sum Sq	Mean Sq	F value	Pr(>F)
Species categories	2	9.337	0.03414	16.8911	0.001	***	Habitat types	2	1.3405	0.67023	21.163	1.059e-09	***
Habitat types	2	9.495	0.03472	17.1771	0.001	***	Residuals	873	27.6476	0.03167
Periods	4	14.191	0.05189	12.8359	0.001	***		Df	Sum Sq	Mean Sq	F value	Pr(>F)
Sex	1	0.293	0.00107	1.0594	0.347		Species categories	2	1.0578	0.52892	18.383	1.513e-08	***
Age Class	1	1.108	0.00405	4.0094	0.003	**	Residuals	873	25.1178	0.02877
Residual	865	239.084	0.87414
Total	875	273.509	1.00000
Post Hoc
Post Hoc - Adonis							Post Hoc - TukeyHSD -Betadisper
By Habitats
	Df	SumOfSqs	F	Pr(>F)				diff	lwr	upr	p adj
Managed Forests vs. Protected Forests	1	3.6243	1.6871	0.001	***		Protected Forests-Managed Forests	-0.03412055	-0.07428802	0.006046919	0.1141926
Managed Forests vs. Urban Parks	1	6.4463	2.7384	0.001	***		Urban Parks-Managed Forests	-0.08609659	-0.11720418	-0.054989006	0.0000000
Protected Forests vs. Urban Parks	1	4.9733	2.6180	0.001	***		Urban Parks-Protected Forests	-0.05197604	-0.09317413	-0.010777957	0.0088081
By Species types
	Df	SumOfSqs	F	Pr(>F)				diff	lwr	upr	p adj
adapter vs. avoider	1	3.2484	1.1431	0.046	*		avoider-adapter	-0.04349119	-0.14729522	0.06031285	0.5874152
adapter vs. dweller	1	11.2479	3.8990	0.001	***		dweller-adapter	0.11821394	0.07146627	0.16496160	0.0000000
avoider vs. dweller	1	1.8402	3.4903	0.002	**		dweller-avoider	0.16170513	0.04965818	0.27375208	0.0021206
PERMANOVA of biological and environmental factors on pathogen composition (Jaccard) - Adonis2 in urban parks dataset								in Rural forests = managed & protected forests

### Sheet: Table S5
Supplementary Table 5: GLM analyses of pathogen prevalence according to sites and species (Model 1), and habitat types and species categories (Model 2)
Pathogens	N	best mod 1, Anova: (variables, Chisq, P)	AICc	Post Hoc (variables: pairwise sign, est, padj)		best mod 2 (Anova: variables, Chisq, P)	AICc	Post Hoc (variables: pairwise sign, est, padj)
Lept	1152	Age (Chisq = 16.86, p = 4.03e-05), Sites (Chisq = 28.10, p = 3.48e-05), Species (Chisq = 28.75, p = 3.5e-04 ), Periods (Chisq = 59.84, p = 6.38e-13)	412.16	Species: Rnor - Cgla, est = 3.26, padj < 0.01 , Rnor - Asyl, est = 2.43, padj = 0.01, Sites: FRPLTO - FRFCOR , est = -2.40, padj = 0.01, FRFMIG - FRFCOR, est = -1.84, padj = 0.01 , Periods: f2021 - f2020, est = 2.48, padj < 0.001 , s2022 - f2020, est = 1.96, padj = 0.01 , f2021 - s2021, est = 2.72,, padj < 0.001		Age (Chisq = 13.17, p = 0.001 ), Habitat types (Chisq = 4.23, p = 0.12), Periods (Chisq = 56.19, p = 3.83e-12)	437.76	Habitat types:no significant
Bart	1260	Age: Chisq = 25.861, p = 3.669e-07; Sites: Chisq = 46.945, p = 5.829e-09; Species: Chisq = 268.660, p < 2.2e-16; Period: Chisq = 42.427, p = 1.361e-08; Sex: Chisq = 6.110, p = 0.01344	1407.93	Species: Mmus - Marv , est = -4.468, p < 0.001; Mmus - Ggli , est = -6.141, p < 0.001; Ggli - Crus , est = 4.162, p < 0.001; Marv - Crus , est = 2.489, p = 0.00765; Mmus - Cgla , est = -4.770, p < 0.001; Crus - Cgla , est = -2.792, p < 0.001; Mmus - Asyl , est = -4.773, p < 0.001; Crus - Asyl , est = -2.794, p < 0.001; Mmus - Afla , est = -5.097, p < 0.001; Crus - Afla , est = -3.119, p < 0.001 ;…		Species categories: Chisq = 188.261, p < 2.2e-16; Sex: Chisq = 6.371, p = 0.0116; Age: Chisq = 25.476, p = 4.480e-07; Habitat types: Chisq = 41.184, p = 1.140e-09; Periods: Chisq = 44.423, p = 5.242e-09	1491.5	Species categories:Dweller - Adaptor: est. = -2.99, p = <0.0001 , Dweller - Avoider: est. = -3.24, p = <0.0001 ; Habitat types:Urban Parks - Managed Forests: est. = 0.98, p = <0.001, Urban Parks - Protected Forests: est. = 0.66, p = 0.0027
MycoZ	1152	Species: Chisq= 51.46, p= 2.14e-08, Sex : Chisq =0.30, p=0.58 , Age : Chisq 0.93, p= 0.333968 , Sites : Chisq= 18.09, p=2.9.e-3, Periods : Chisq= 1.757 , p=0.62	156.97	Species : Ggli - Asyl : est: 5.29,p= 0.0035 ; Ggli - Afla est: 3.78 p= 0.025		Habitat types : Chisq: 9.620,p=0.008; Species categories : Chisq: 15.50, p=0.0004	174.93	Species categories:avoider - adaptor : est.=4.04, p= 0.002; dweller - avoider: est.= -3.23, p= 0.029
Sarc1	1260	Age: Chisq=2.19, p=0.14 , Sites : Chisq= 17.56 , p=0.004, Species : Chisq=204.25 , p=< 2.2e-16, Periods : Chisq=32.06 , p=1.861e-06	589.71	Species: Marv - Cgla : est.= -5.34,p= 0.005 ;Cgla - Asyl : est.= 4.33, p=< 0.001, Cgla - Afla: est.= 4.76 , p=< 0.001; Sites: : FRPLTO - FRFGRI:est.= 3.35 , p=0.037 ; Periods: f2021 - s2020: est.= -1.80, p= <0.001 , f2021 - f2020 : est.= -1.64,p= <0.001; f2021 - s2021: est.= -0.9, p=0.029, s2022 - f2021: est.= 1.81, p= <0.001		Age : Chisq = 2.98 , p= 0.08, Periods: Chisq = 45.40 , p=3.28e-09, Species categories: Chisq = 64.28 , p= 1.101e-14	754.03	Species categories: dweller - adaptor : est.= -3.85 ,p=0.0003
Sarc2	1152	Age : Chisq= 9.69p= 0.002,Species: Chisq= 82.69, p=1.40e-14,Sex: Chisq=3.74 ,p=0.05	214.12	Species: Rnor - Cgla : est.= 2.66808 , p=<0.001, Rnor - Asyl : est.= 4.50, p= <0.001 , Rnor - Afla :est.= 3.77, p= <0.001		Age : Chisq = 14.20, , p=0.0002, Sex: Chisq = 2.87 , p= 0.09, Species categories: Chisq =41.09 , p= 1.192e-09	243.54	Species categories: dweller - adaptor 2.3644 0.3947 5.990 4.18e-09 ***
Chla	778	Species: Chisq=22.12, p =0.005 ; Periods: Chisq= 31.47 , p= 1.465e-07	116.22	Periods: s2022 - f2021 : est.= 3.721, p=0.001		Habitat types: Chisq =7.64 , p=.0219 , Periods: Chisq = 32.23 , p=1.005e-07 ,Species categories: Chisq = 16.498 , p=0.0003	111.34	no power
Poxv	1260	Age: Chisq=14.19 , p=0.0002, Sites :Chisq=11.70, p= 0.04, Species: Chisq=249.05, p=< 2.2e-16, Periods :Chisq= 82.839, p= < 2.2e-16,	658.59	Species: Mmus - Cgla: est.= -3.84,p= 0.01,Rnor - Cgla :est.= -3.899, p=0.015; Cgla - Asyl :est.= 2.83 ,p= <0.001 , Cgla - Afla:est.= 4.30, p=<0.001 ; Periods: f2021 - f2020 :est.= 1.94,p= <0.001,s2022 - f2020 : est.= 1.29, p=0.0330, f2021 - s2021 : est.= 1.48 ,p= <0.001, s2021 - s2020 : est.= 2.28 ,p= 0.0186, f2021 - s2020 :est.= 3.77, p= <0.001,s2022 - s2020 :est.= 3.1169, p= <0.001		Age : Chisq =14.38 , p=0.0001, Habitat types : Chisq =13.33 , p= 0.001, Periods : Chisq =65.81 , p= 1.74e-13, Sex: Chisq = 4.03 , p=0.04, Species categories: Chisq = 37.46 , p=7.36e-09	909.49	Species categories: dweller - adaptor: est.= -2.86, p= 0.0002 ; Habitat types: Protected Forests - Managed Forests: est.= 0.56 , p= 0.02497 , Urban Parks - Protected Forests: est.= -0.88 ,p=0.0011
Hanv	1152	Age : Chisq= 11.41, p= 0.0007,Sites : Chisq=182.92, p= 0 < 2.2e-16 , Species :Chisq=168.21, p= 0 < 2.2e-16, Periods : Chisq= 90.59, p= 0 < 2.2e-16	250.23	Species: Crus - Cgla: est.= 6.74, p= <0.01;Crus - Afla : est.= 11.76,p= <0.01 ; Cgla - Afla : est.= 5.02, p= <0.01 , Sites: FRFMIG - FRFGLA : est.= 3.13, p= <0.001, FRFMIG - FRFGRI : est.= 5.79, p<0.001 ,FRPDLL - FRFMIG: est.= -5.98, p=<0.001 ; Periods : s2021 - f2020 : est.= 6.11, p= <0.001, Periods: f2021 - f2020 : est.= 5.53, p= <0.001 ; s2022 - s2021 : est.= -4.03, p= <0.001,s2022 - f2021 : e…		Habitat types : Chisq =53.89 , p= 1.99e-12,Periods : Chisq = 45.42 , p= 7.53e-10, Species categories : Chisq =25.12 , p= 3.51e-06	479.68	Species categories: dweller - adaptor: est.= 3.50 , p=0.002; Protected Forests - Managed Forests: est.= -1.25, p=<0.001, Habitat types: Urban Parks - Managed Forests: est.= -3.76,p= <0.001, Urban Parks - Protected Forests: est.= -2.5, p=0.04
Neoe	1260	Age: Chisq = 12.53, p=0.0004, Sites: Chisq = 257.84, p=< 2.2e-16,Periods: Chisq = 30.42, p=4.03e-06	640.73	Sites: FRPDLL - FRFMIG: est.= 3.46, p= <0.001,FRFMIG - FRFGLA : est.= -4.24, p= <0.001 ; FRFMIG - FRFCOR: est.= -4.1, p= <0.001,FRPDLL - FRFCOR: est.= -0.6, p=0.04; Periods: f2021 - s2020: est.= 1.43, p=0.0492 ; f2021 - f2020: est.= 0.75 , p=0.0473 ; f2021 - s2021 : est.= 1.31, p= 0.001		Age : Chisq = 12.54 , p=0.0004, Habitat types: Chisq = 5.51, p=0.06, Periods : Chisq =43.66 , p= 7.54e-09, Species categories: Chisq = 13.1 , p= 0.001	862.65	Species categories: dweller - adaptor : est.=-1.52 , p=0.006, dweller - avoider : est.= -1.84, p=0.04
Orie	778	Sites : Chisq= 37.63, p=4.470e-07,Species: Chisq=34.32, p=3.55e-05	152.41	no sign		Habitat types : Chisq =34.90 , p=2.64e-08	185.36	Habitat types: Protected Forests - Managed Forests: est.= 0.98 , p= 0.046
Fran	374	Age: Chisq =9.18, p= 0.002,Sites: Chisq =216.63 , p=< 2.2e-16 ,Sex : Chisq = 2.87, p= 0.09	152.50	Sites= FRFGRI - FRFGLA :est.= -4.37, p= <0.001, FRFMIG - FRFGLA : est.= 1.84, p=0.015, FRPDLL - FRFGLA : est.= -3.3, p= <0.001, FRFMIG - FRFGRI :est.= 6.21394 , p=<0.001, FRPDLL - FRFMIG:est.= -5.17, p=<0.001		Habitat types : Chisq =45.657 , p=1.218e-10, Sex : Chisq = 3.29 , p= 0.07, Species categories: Chisq = 2.06 , p=0.15	304.32	Habitat types: Protected Forests - Managed Forests : est.= -1.12, p= 0.002, Urban Parks - Managed Forests: est.= -2.75, p=< 0.001, Urban Parks - Protected Forests : est.= -1.63 ,p= 0.01
